# MeioBIOME: A snakemake workflow for the parallel analysis of meiofaunal genomes and host-associated bacteria/archaea

**DOI:** 10.64898/2026.07.23.740139

**Authors:** Alejandro De Santiago, Holly Bik

## Abstract

Microbes closely interact with every living organism, including meiofauna (i.e., microbial eukaryotes 38 μm – 1 mm in length), and influence the development, life cycle, and evolution of diverse metazoans. Together, meiofauna and their microbiomes, collectively referred to as the holobiont, underpin biogeochemical cycles and drive decomposition of organic matter. However, our understanding of the ecological and evolutionary dynamics of meiofauna microbiomes are limited, typically owed to low-resolution 16S rRNA surveys, which cannot accurately delineate bacterial taxa. Single-specimen holobiont sequencing can help overcome the limitations of metabarcoding approaches by 1) generating metagenome-assembled genomes (MAGs) of the host microbiome and 2) recovering host single-copy genes (SCGs) to phylogenetically confirm the identity of the host organism. However, most bioinformatics pipelines for the assembly of metagenomic datasets have been developed for the assembly of high-complexity microbial communities of bulk sediment or soil samples (and cannot be used for the assembly of host genomes), rely on co-assembly approaches (which collapses strain-level genomic information of bacterial taxa), and focus on binning either prokaryotic or eukaryotic taxa. Therefore, there is a tremendous need for a computational workflow for the dual analysis of host genomes and their microbiomes. Here, we developed MeioBIOME, a modular Snakemake pipeline for the reproducible analysis of holobiont metagenomes obtained from individually sequenced microbial metazoa. We analyze publicly available single-specimen metagenomics datasets to show the utility of MeioBIOME and recover host-associated symbiont MAGs and host SCGs. Additionally, we integrate state-of-the-art binning algorithms which generate more MAGs than the DOE Joint Genome Institute metagenomic pipeline. We anticipate that MeioBIOME will facilitate studies of phylosymbiosis by generating high-quality host genome skims (to build well-supported host phylogenetic trees) and host-associated prokaryotic MAGs obtained from single specimens.
