## Supplementary Table 1-3 for "MeioBIOME: A snakemake workflow for the parallel analysis of meiofaunal genomes and host-associated bacteria/archaea"

### Sheet: Table S1
Command	Subcommand	Tools	Citation
reads_quality_trim	initial_fastqc	FastQC (v.1.5)	(Andrews and Others 2010)
	initial_multiqc	MultiQC (v.21.2)	(Ewels et al. 2016)
	trimmomatic	Trimmomatic (v.1.5)	(Bolger, Lohse, and Usadel 2014)
	trimmed_fastqc	FastQC (v.1.5)	(Andrews and Others 2010)
	trimmed_multiqc	MultiQC (v.21.2)	(Ewels et al. 2016)
metagenome_assembly	metaspades	MetaSPAdes (v.4.2)	(Nurk et al. 2015)
host_genome_skim	busco	BUSCO (v.5.8.3)	(Manni et al. 2021)
		MetaEuk (v.6)	(Levy Karin, Mirdita, and Söding 2020)
		HMMER (v.3.4)	(Eddy 2011)
		OrthoDB	(Manni et al. 2021)
	mitoz	MitoZ (v.3.6)	(Meng et al. 2019)
		Tiara (v.1.0.3)	(Karlicki, Antonowicz, and Karnkowska 2022)
		HMMER (v.3.1)	(Eddy 2011)
		Blast+ (v.2.16)	(Camacho et al. 2009)
		Infernal (v.1.1.1)	(Eddy 2015)
		BWA (v.0.7.18)	(Li 2013)
		SAMTools (v.1.21)	(Danecek et al. 2021)
		ete3 (v.3.1.3)	(Huerta-Cepas, Serra, and Bork 2016)
	euk_barrnap	Barrnap	https://github.com/tseemann/barrnap
		HMMER (v.3.3.2)	(Eddy 2011)
		BEDTools (v.2.31)	(Quinlan 2014)
microbiome_bins	pro_mapReads	BWA (v.0.7.18)	(Li 2013)
		SAMTools (v.1.22.1)	(Danecek et al. 2021)
	pro_comebin	COMEBin (v.1.0.4)	(Wang et al. 2024)
	pro_metabat	MetaBAT2 (v.2.18)	(Kang et al. 2019)
	pro_completebin	CompleteBin (v.1.0.9)	(Zhou et al. 2025)
	pro_dastool	DAS_Tool (v.1.1.7)	(Sieber et al. 2018)
		Prodigal (v.2.6.3)	(Hyatt et al. 2010)
		DIAMOND (v.0.9)	(Buchfink, Reuter, and Drost 2021)
	pro_magpurify	Magpurify (v.2.1.2)	(Nayfash et al. 2019)
microbiome_bins_quality	checkm_2	CheckM2 (v.2.1.1)	(Chklovski et al. 2023)
	pro_gtdbtk	GTDB-tk (v.2.4.1)	(Chaumeil et al. 2022)
		Prodigal (v.2.6.3)	(Hyatt et al. 2010)
		HMMER (v.3.4)	(Eddy 2011)
		pplacer (v.1.1)	(Matsen, Kodner, and Armbrust 2010)
microbiome_bins_quant	extract_bac_reads	Kraken2 (v.2.1.2)	(Wood et al. 2019)
	bac_abundance	RRAP (v.1.3.2)	(Kojima, Getz, and Thrash 2022)
		BowTie2 (v.2.4.5)	(Langmead and Salzberg 2012)
		SAMTools (v.1.11)	(Danecek et al. 2021)

### Sheet: Table S2
Sample	18S rRNA	18S rRNA	Genus	Mitogenome	Single	Duplicated	Fragmented	Missing	Total	Accession	Processing	Year	Month	Location	Lat	Long
		TaxonomicID			BUSCOs (%)	BUSCOs (%)	BUSCOs (%)	BUSCOs (%)	MAGs	ID		Isolated	Isolated
leptosomatidae_021_AQ_202303	Yes	Thoracostoma	Thoracostoma	Partial	0	0	0.002	0.998	0	SAMN57128531	DESS	2020	March	Antarctica	-62.657	-54.639
leptosomatidae_025_AQ_202303	Yes	Thoracostoma	Thoracostoma	Partial	0	0	0.002	0.998	0	SAMN57128747	DESS	2020	March	Antarctica	-62.7421	-60.4577
leptosomatidae_029_AQ_202303	Yes	Thoracostoma	Thoracostoma	Partial	0	0	0.002	0.998	0	SAMN57128746	DESS	2020	March	Antarctica	-62.6397	-54.636
leptosomatidae_031_AQ_202303	Yes	Thoracostoma	Thoracostoma	Partial	0	0	0.002	0.998	0	SAMN57128596	DESS	2020	March	Antarctica	-62.6397	-54.636
oncholaimidae_006_GA_TI_202202	Yes	Adoncholaimus	Adoncholaimus	Partial	0.227	0.337	0.411	0.025	1	JGI	Live EZNA	2022	February	Tybee Island, GA	32.0195	-80.8596
oncholaimidae_007_GA_TI_202202	Yes	Adoncholaimus	Adoncholaimus	Partial	0.218	0.315	0.445	0.022	2	JGI	Live EZNA	2022	February	Tybee Island, GA	32.0195	-80.8596
oncholaimidae_009_GA_TI_202311	No	N/A	Oncholaimidae	Partial	0.044	0.097	0.854	0.005	0	SAMN57128816	Live RepliG	2023	November	Tybee Island, GA	32.0305	-80.8511
oncholaimidae_010_GA_TI_202311	No	N/A	Oncholaimidae	Partial	0.03	0.062	0.881	0.027	3	SAMN57128569	Live RepliG	2023	November	Tybee Island, GA	32.0305	-80.8511
oncholaimidae_011_GA_TI_202311	Yes	Wiesoncholaimus	Oncholaimidae	Circular	0.106	0.319	0.552	0.023	0	SAMN57128585	Live RepliG	2023	November	Tybee Island, GA	32.0305	-80.8511
oncholaimidae_012_GA_TI_202311	Yes	Pseudoncholaimus	Oncholaimidae	Partial	0.097	0.188	0.705	0.01	0	SAMN57128586	Live RepliG	2023	November	Tybee Island, GA	32.0305	-80.8511
oncholaimidae_013_GA_TI_202311	Yes	Pseudoncholaimus	Pseudoncholaimus	Partial	0.112	0.181	0.695	0.012	0	SAMN57128651	Live RepliG	2023	November	Tybee Island, GA	32.0305	-80.8511
oncholaimidae_014_GA_TI_202311	Yes	Oncholaimus	Oncholaimus	Partial	0.025	0.122	0.849	0.004	0	SAMN57129029	Live RepliG	2023	November	Tybee Island, GA	32.0305	-80.8511
oncholaimidae_017_AQ_202302	Yes	Pontonema	Pontonema	Partial	0.007	0	0.023	0.97	0	SAMN57128738	DESS	2020	March	Antarctica	-62.6397	-54.636
oncholaimidae_043_201807	Yes	Oncholaimidae	Metoncholaimus	Partial	0.131	0.045	0.238	0.586	13	JGI	DESS	2022	March	Bodega Bay, CA	38.3101	-123.059
oncholaimidae_94_DR_FL_202212	Yes	Oncholaimidae	Oncholaimidae	Partial	0.077	0.111	0.807	0.005	0	SAMN57128737	Live EZNA	2022	December	Dolphins Reef, FL	24.9389	-80.4809
sphaerolaimidae_018_GA_TI_202202	Yes	Sphaerolaimus	Sphaerolaimus	Partial	0.198	0.008	0.378	0.416	1	JGI	Live EZNA	2022	February	Tybee Island, GA	32.0195	-80.8596
sphaerolaimidae_019_GA_TI_202202	Yes	Sphaerolaimus	Sphaerolaimus	Partial	0.205	0.005	0.346	0.444	0	JGI	Live EZNA	2022	February	Tybee Island, GA	32.0195	-80.8596
thoracostomopsidae_003_GA_TI_202311	No	N/A	Thoracostomopsidae	Partial	0.169	0.042	0.174	0.615	14	SAMN57128568	Live RepliG	2023	November	Tybee Island, GA	32.0305	-80.8511
thoracostomopsidae_004_GA_TI_202311	Yes	Enoploides	Enoploides	Partial	0.059	0.003	0.25	0.688	1	SAMN57128530	Live RepliG	2023	November	Tybee Island, GA	32.0305	-80.8511
thoracostomopsidae_005_GA_TI_202311	Yes	Enoploides	Enoploides	Partial	0.045	0.005	0.208	0.742	0	SAMN57128544	Live RepliG	2023	November	Tybee Island, GA	32.0305	-80.8511
xyalidae_020_GA_TI_202311	Yes	Daptonema	Daptonema	Partial	0.159	0.018	0.354	0.469	6	SAMN57128567	Live RepliG	2023	November	Tybee Island, GA	32.0305	-80.8511

### Sheet: Table S3
Name	Comp.	Cont.	Phylum	Class	Order	Family	Genus
oncholaimidae_043_201807_MAG_4	93.71	0	Bacillota	Bacilli	Mycoplasmatales	VBWQ01	N/A
thoracostomopsidae_003_GA_TI_202311_MAG_13	47.71	3.13	Bacteria (Domain)	N/A	N/A	N/A	N/A
oncholaimidae_043_201807_MAG_3	97.01	0.08	Bacteroidota	Bacteroidia	Bacteroidales	Marinifilaceae	Balneicella
sphaerolaimidae_018_GA_TI_202202_MAG_1	93.59	0.28	Bacteroidota	Bacteroidia	Cytophagales_A	Amoebophilaceae	N/A
thoracostomopsidae_003_GA_TI_202311_MAG_8	54.43	3.37	Bacteroidota	Bacteroidia	Flavobacteriales	Flavobacteriaceae	Eudoraea
oncholaimidae_010_GA_TI_202311_MAG_3	60.81	2.64	Bacteroidota	Bacteroidia	Flavobacteriales	Flavobacteriaceae	Gaetbulibacter_B
thoracostomopsidae_003_GA_TI_202311_MAG_7	68.47	1.34	Bacteroidota	Bacteroidia	Flavobacteriales	Flavobacteriaceae	Halomarinibacterium
xyalidae_020_GA_TI_202311_MAG_2	84.55	0.01	Bacteroidota	Bacteroidia	Flavobacteriales	Flavobacteriaceae	Gaetbulibacter_B
xyalidae_020_GA_TI_202311_MAG_1	90.53	0.16	Bacteroidota	Bacteroidia	Flavobacteriales	Flavobacteriaceae	Paucihalobacter
thoracostomopsidae_003_GA_TI_202311_MAG_1	93.71	0.02	Bacteroidota	Bacteroidia	Flavobacteriales	Flavobacteriaceae	Winogradskyella
thoracostomopsidae_003_GA_TI_202311_MAG_2	94.07	0.27	Bacteroidota	Bacteroidia	Flavobacteriales	Flavobacteriaceae	Gaetbulibacter_B
thoracostomopsidae_003_GA_TI_202311_MAG_5	81.69	0.6	Bacteroidota	Ignavibacteria	SJA-28	OLB5	N/A
xyalidae_020_GA_TI_202311_MAG_4	33.19	0.04	Chlamydiota	Chlamydiia	Chlamydiales	N/A	N/A
xyalidae_020_GA_TI_202311_MAG_5	51.74	0.28	Chlamydiota	Chlamydiia	Chlamydiales	SLFE01	N/A
xyalidae_020_GA_TI_202311_MAG_3	98.41	0.71	Chlamydiota	Chlamydiia	Chlamydiales	Simkaniaceae	Neptunochlamydia
xyalidae_020_GA_TI_202311_MAG_6	37.37	0.86	Chloroflexota	Anaerolineae	Anaerolineales	UBA4823	PFL25
thoracostomopsidae_003_GA_TI_202311_MAG_14	14.49	0.08	Chloroflexota	Anaerolineae	S140-20	S140-20	N/A
thoracostomopsidae_003_GA_TI_202311_MAG_6	73.33	1.95	Desulfobacterota	UBA1144	UBA2774	CSP1-2	DASWID01
metoncholaimus_043_201807_MAG_6	60.87	1.66	p__Actinomycetota	c__Actinomycetes	o__Propionibacteriales	f__Propionibacteriaceae	g__Cutibacterium
metoncholaimus_043_201807_MAG_11	40.73	0.66	p__Pseudomonadota	c__Gammaproteobacteria	o__Enterobacterales	f__Enterobacteriaceae	g__Escherichia
oncholaimidae_043_201807_MAG_2	92.53	0.84	Pseudomonadota	Gammaproteobacteria	Cardiobacteriales	Ostreibacteriaceae	Ostreibacterium
oncholaimidae_043_201807_MAG_12	38.07	0.51	Pseudomonadota	Gammaproteobacteria	Enterobacterales	Vibrionaceae	Vibrio
oncholaimidae_043_201807_MAG_7	48.46	5.53	Pseudomonadota	Gammaproteobacteria	Enterobacterales	Alteromonadaceae	Pseudoalteromonas
oncholaimidae_043_201807_MAG_9	97.46	53.54	Pseudomonadota	Gammaproteobacteria	Enterobacterales	Alteromonadaceae	Pseudoalteromonas
oncholaimidae_007_GA_TI_202202_MAG_2	60.06	0.82	Pseudomonadota	Gammaproteobacteria	LLD-282	LLD-282	N/A
thoracostomopsidae_003_GA_TI_202311_MAG_9	48.76	4.28	Pseudomonadota	Gammaproteobacteria	Pseudomonadales	Cellvibrionaceae	N/A
oncholaimidae_010_GA_TI_202311_MAG_2	53.73	1.01	Pseudomonadota	Gammaproteobacteria	Pseudomonadales	Oleiphilaceae	Marinobacter
oncholaimidae_043_201807_MAG_8	56.24	1.33	Pseudomonadota	Gammaproteobacteria	Pseudomonadales	Balneatricaceae	Amphritea
oncholaimidae_010_GA_TI_202311_MAG_1	82.64	1.88	Pseudomonadota	Gammaproteobacteria	Pseudomonadales	Cellvibrionaceae	Pseudomaricurvus
oncholaimidae_043_201807_MAG_1	99.85	1.21	Pseudomonadota	Gammaproteobacteria	Pseudomonadales	Oleiphilaceae	Marinobacter
thoracostomopsidae_003_GA_TI_202311_MAG_10	58.56	0.6	Pseudomonadota	Alphaproteobacteria	Rhodobacterales	Rhodobacteraceae	N/A
oncholaimidae_043_201807_MAG_10	57.12	1.77	Pseudomonadota	Alphaproteobacteria	Rickettsiales	N/A	N/A
thoracostomopsidae_004_GA_TI_202311_MAG_1	77.95	0.13	Pseudomonadota	Alphaproteobacteria	Rickettsiales	N/A	N/A
oncholaimidae_006_GA_TI_202202_MAG_1	98.02	0.05	Pseudomonadota	Alphaproteobacteria	Rickettsiales	Midichloriaceae	G964019805
oncholaimidae_007_GA_TI_202202_MAG_1	99.51	0.07	Pseudomonadota	Alphaproteobacteria	Rickettsiales	Midichloriaceae	G964019805
oncholaimidae_043_201807_MAG_5	71.91	1.32	Spirochaetota	Spirochaetia	N/A	N/A	N/A
thoracostomopsidae_003_GA_TI_202311_MAG_12	29.97	0.06	Verrucomicrobiota	Verrucomicrobiia	Verrucomicrobiales	Akkermansiaceae	CALFBI01
thoracostomopsidae_003_GA_TI_202311_MAG_11	65.3	0.15	Verrucomicrobiota	Verrucomicrobiia	Verrucomicrobiales	N/A	N/A
thoracostomopsidae_003_GA_TI_202311_MAG_4	91.72	0.12	Verrucomicrobiota	Verrucomicrobiia	Verrucomicrobiales	Akkermansiaceae	N/A
thoracostomopsidae_003_GA_TI_202311_MAG_3	96.79	0.05	Verrucomicrobiota	Verrucomicrobiia	Verrucomicrobiales	DEV007	Arctic95D-9
